# SPATNIC enables H&E-grounded cancer-cell identification across spatial and single-cell transcriptomic modalities in colorectal cancer

**DOI:** 10.64898/2026.10.21.760612

**Authors:** Shunsuke A. Sakai, Ryosuke Nomura, Masaki Ohira, Kyoko Kurihara, SungGi Chi, Yuki Matsubara, Yukiko Morinaga, Takeshi Kato, Naoko Takeda-Miyata, Motohiro Kojima, Shingo Sakashita, Hiromichi Ebi, Rui Yamaguchi, Eiji Oki, Takao Fujisawa, Hideaki Bando, Ayako Suzuki, Yutaka Suzuki, Katsuya Tsuchihara, Shun-Ichiro Kageyama, Riu Yamashita

## Abstract

Tumors contain diverse non-cancer cells that constitute the tumor microenvironment; thus, identifying which cells are cancerous is a foundational and critical first step in cancer research. However, to our knowledge, no transcriptome-based classifier has been trained using pathologist-defined annotations from matched H&E images at single-cell resolution. Moreover, few tools can be shared across diverse platforms. Here, we present SPATNIC, a variational autoencoder that classifies individual cells as cancer or normal, trained on Xenium cells labeled by a pathologist review of matched H&E images. It matches or exceeds the performance of existing tools in primary colorectal tumors and liver and lung metastases. SPATNIC generalizes zero-shot across Visium, Visium HD, CosMx, Xenium, MERSCOPE, and single-cell RNA sequencing. In public single-cell atlases, it identified a rare *POU2F3*⁺ tuft-like cancer stem cell population missed by existing annotations and associated with worse survival. In rectal cancer profiled before and after chemoradiotherapy, it separated cancer from normal epithelium in tissue, thus enabling per-patient screening of antibody–drug conjugate (ADC) targets.
