## Supplementary Table 1-8 for "SPATNIC enables H&E-grounded cancer-cell identification across spatial and single-cell transcriptomic modalities in colorectal cancer"

### Sheet: T1 datasets
Table 1. Datasets and sample composition.
	Training				Test
Dataset	Samples	Cells	Cancer	Normal	Samples	Cells	Cancer	Normal
Primary	52	391214	195607	195607	52	97804	48902	48902
Primary external †	0	0	0	0	7	673701	570856	102845
Liver met ‡	12	200000	100000	100000	3	273756	193375	80381
Lung met ‡	4	151998	75999	75999	1	55076	45495	9581
Number of samples and cells used for training and testing in each dataset, with the tumor/normal breakdown of cells. † External test set only; never used for training. ‡ Training data were used to fine-tune the Primary model; test samples were held out at the sample level. The Primary cohort was split at the cell level, so the same 52 samples contribute cells to both the training and test sets; a…

### Sheet: T2 pooled summary
Table 2. Pooled performance summary.
Dataset	n cells	AUROC	AUPRC	MCC	F1	Sensitivity	Specificity	Balanced acc.
Primary	97804	0.991 [0.991–0.992]	0.990 [0.990–0.991]	0.920 [0.918–0.923]	0.960 [0.959–0.961]	0.961 [0.959–0.963]	0.959 [0.957–0.961]	0.960 [0.959–0.961]
Primary external	673701	0.984 [0.984–0.984]	0.997 [0.997–0.997]	0.825 [0.824–0.827]	0.969 [0.969–0.970]	0.951 [0.950–0.951]	0.941 [0.940–0.942]	0.946 [0.945–0.947]
Liver met	273756	0.992 [0.992–0.992]	0.996 [0.995–0.996]	0.923 [0.921–0.925]	0.977 [0.977–0.978]	0.978 [0.977–0.978]	0.945 [0.944–0.947]	0.961 [0.961–0.962]
Lung met	55076	0.998 [0.997–0.998]	0.999 [0.999–1.000]	0.930 [0.926–0.934]	0.987 [0.986–0.988]	0.977 [0.975–0.978]	0.988 [0.986–0.990]	0.982 [0.981–0.984]
Values are point estimates with 95% bootstrap confidence intervals in brackets, computed over all pooled cells. n cells, number of pooled cells.

### Sheet: S1 per-sample summary
Supplementary Table 1. Per-sample performance summary.
Dataset	n	AUROC	AUPRC	MCC	F1	Sensitivity	Specificity	Balanced acc.
Primary	52	0.881 ± 0.149	0.931 ± 0.141	0.405 ± 0.400	0.695 ± 0.404	0.922 ± 0.101	0.773 ± 0.328	0.815 ± 0.177
Primary external	7	0.987 ± 0.015	0.988 ± 0.022	0.817 ± 0.089	0.952 ± 0.047	0.945 ± 0.034	0.959 ± 0.074	0.952 ± 0.039
Liver met	3	0.971 ± 0.044	0.974 ± 0.041	0.877 ± 0.171	0.947 ± 0.080	0.950 ± 0.076	0.927 ± 0.096	0.938 ± 0.086
Lung met	1	0.998 (n=1)	0.999 (n=1)	0.930 (n=1)	0.987 (n=1)	0.977 (n=1)	0.988 (n=1)	0.982 (n=1)
Values are mean ± SD across samples; n, number of samples. n=1 indicates a single sample.

### Sheet: S2 AUC combos pooled
Supplementary Table 2. AUC across model × test combinations (pooled).
Dataset	Primary model	Liver met model	Lung met model
Primary	0.991 [0.991–0.992]	0.876 [0.874–0.878]	0.891 [0.889–0.893]
Primary external	0.984 [0.984–0.984]	0.897 [0.896–0.898]	0.927 [0.926–0.928]
Liver met	0.947 [0.946–0.948]	0.992 [0.992–0.992]	0.976 [0.976–0.977]
Lung met	0.889 [0.887–0.892]	0.991 [0.990–0.992]	0.998 [0.997–0.998]
Values are AUC point estimates with 95% bootstrap confidence intervals in brackets, computed over all pooled cells. Rows, evaluation dataset; columns, model (named by the dataset it was trained on).

### Sheet: S3 AUC combos per-sample
Supplementary Table 3. AUC across model × test combinations (per-sample).
Dataset	Primary model	Liver met model	Lung met model
Primary	0.881 ± 0.149	0.803 ± 0.147	0.812 ± 0.164
Primary external	0.987 ± 0.015	0.908 ± 0.035	0.920 ± 0.054
Liver met	0.921 ± 0.045	0.971 ± 0.044	0.956 ± 0.049
Lung met	0.889 (n=1)	0.991 (n=1)	0.998 (n=1)
Values are AUC, given as mean ± SD across samples within each dataset. Rows, evaluation dataset; columns, model (named by the dataset it was trained on). n=1 indicates a single sample.

### Sheet: S4 overall
Supplementary Table 4. Overall (pooled-cell) benchmark metrics.
Dataset	Method	AUROC	AUPRC	MCC	F1	Sensitivity	Specificity	Balanced acc.
Primary (97,804 cells)	SPATNIC	0.991 [0.991–0.992]	0.991 [0.990–0.991]	0.922 [0.920–0.925]	0.961 [0.960–0.962]	0.961 [0.959–0.963]	0.961 [0.960–0.963]	0.961 [0.960–0.962]
	CancerFinder (default)	0.660 [0.656–0.663]	0.644 [0.639–0.648]	0.098 [0.092–0.103]	0.671 [0.669–0.674]	0.990 [0.989–0.991]	0.041 [0.039–0.043]	0.515 [0.514–0.516]
	scMalignantFinder (default)	0.798 [0.795–0.801]	0.773 [0.769–0.777]	0.454 [0.449–0.459]	0.749 [0.746–0.752]	0.831 [0.827–0.834]	0.613 [0.609–0.617]	0.722 [0.719–0.724]
	ikarus (default)	0.733 [0.730–0.736]	0.703 [0.699–0.708]	0.000 [0.000–0.000]	0.000 [0.000–0.000]	0.000 [0.000–0.000]	1.000 [1.000–1.000]	0.500 [0.500–0.500]
	CancerFinder (retrained)	0.985 [0.985–0.986]	0.981 [0.980–0.982]	0.909 [0.906–0.912]	0.955 [0.953–0.956]	0.959 [0.957–0.960]	0.950 [0.949–0.952]	0.955 [0.953–0.956]
	scMalignantFinder (retrained)	0.986 [0.985–0.986]	0.982 [0.981–0.983]	0.912 [0.909–0.914]	0.956 [0.955–0.957]	0.961 [0.959–0.962]	0.951 [0.949–0.953]	0.956 [0.954–0.957]
	ikarus (retrained)	0.738 [0.735–0.741]	0.706 [0.701–0.711]	0.000 [0.000–0.000]	0.000 [0.000–0.000]	0.000 [0.000–0.000]	1.000 [1.000–1.000]	0.500 [0.500–0.500]
Primary external (673,701 cells)	SPATNIC	0.984 [0.984–0.984]	0.997 [0.997–0.997]	0.825 [0.824–0.827]	0.969 [0.969–0.970]	0.951 [0.950–0.951]	0.941 [0.940–0.942]	0.946 [0.945–0.947]
	CancerFinder (default)	0.761 [0.759–0.763]	0.938 [0.937–0.939]	0.032 [0.028–0.035]	0.917 [0.917–0.918]	0.999 [0.999–0.999]	0.003 [0.003–0.004]	0.501 [0.501–0.502]
	scMalignantFinder (default)	0.846 [0.844–0.847]	0.954 [0.953–0.954]	0.511 [0.508–0.514]	0.929 [0.929–0.930]	0.939 [0.939–0.940]	0.545 [0.542–0.548]	0.742 [0.741–0.744]
	ikarus (default)	0.640 [0.638–0.642]	0.896 [0.895–0.897]	0.003 [0.001–0.005]	0.001 [0.001–0.002]	0.001 [0.001–0.001]	1.000 [0.999–1.000]	0.500 [0.500–0.500]
	CancerFinder (retrained)	0.980 [0.980–0.981]	0.996 [0.996–0.996]	0.822 [0.820–0.824]	0.971 [0.971–0.972]	0.963 [0.963–0.964]	0.890 [0.888–0.892]	0.927 [0.926–0.928]
	scMalignantFinder (retrained)	0.939 [0.938–0.940]	0.974 [0.973–0.974]	0.782 [0.780–0.784]	0.966 [0.965–0.966]	0.960 [0.959–0.960]	0.843 [0.841–0.845]	0.901 [0.900–0.902]
	ikarus (retrained)	0.633 [0.631–0.634]	0.902 [0.901–0.903]	0.068 [0.066–0.070]	0.345 [0.343–0.346]	0.213 [0.212–0.214]	0.863 [0.861–0.865]	0.538 [0.537–0.539]
Liver met (273,756 cells)	SPATNIC	0.992 [0.992–0.992]	0.996 [0.995–0.996]	0.923 [0.922–0.925]	0.977 [0.977–0.978]	0.978 [0.977–0.978]	0.945 [0.944–0.947]	0.962 [0.961–0.962]
	CancerFinder (default)	0.891 [0.889–0.892]	0.950 [0.950–0.951]	0.081 [0.077–0.085]	0.829 [0.827–0.830]	0.994 [0.994–0.995]	0.024 [0.023–0.025]	0.509 [0.509–0.510]
	scMalignantFinder (default)	0.729 [0.727–0.731]	0.832 [0.830–0.834]	0.302 [0.297–0.306]	0.840 [0.839–0.841]	0.944 [0.943–0.945]	0.271 [0.268–0.274]	0.607 [0.606–0.609]
	ikarus (default)	0.215 [0.213–0.217]	0.552 [0.550–0.554]	-0.385 [-0.388–-0.382]	0.000 [0.000–0.001]	0.000 [0.000–0.000]	0.801 [0.799–0.804]	0.401 [0.399–0.402]
	CancerFinder (retrained)	0.989 [0.988–0.989]	0.994 [0.993–0.994]	0.928 [0.927–0.930]	0.979 [0.979–0.980]	0.987 [0.987–0.988]	0.930 [0.928–0.932]	0.959 [0.958–0.960]
	scMalignantFinder (retrained)	0.981 [0.980–0.982]	0.986 [0.985–0.987]	0.865 [0.863–0.867]	0.957 [0.957–0.958]	0.937 [0.935–0.938]	0.952 [0.951–0.954]	0.944 [0.944–0.945]
	ikarus (retrained)	0.674 [0.671–0.676]	0.814 [0.812–0.817]	0.005 [0.002–0.008]	0.001 [0.001–0.001]	0.000 [0.000–0.000]	1.000 [1.000–1.000]	0.500 [0.500–0.500]
Lung met (55,076 cells)	SPATNIC	0.998 [0.997–0.998]	0.999 [0.999–1.000]	0.930 [0.926–0.934]	0.987 [0.986–0.988]	0.977 [0.975–0.978]	0.989 [0.987–0.991]	0.983 [0.982–0.984]
	CancerFinder (default)	0.693 [0.688–0.698]	0.911 [0.908–0.914]	0.030 [0.018–0.041]	0.904 [0.902–0.906]	0.998 [0.998–0.998]	0.006 [0.004–0.008]	0.502 [0.501–0.503]
	scMalignantFinder (default)	0.934 [0.930–0.937]	0.978 [0.976–0.980]	0.670 [0.663–0.678]	0.928 [0.927–0.930]	0.891 [0.888–0.893]	0.865 [0.858–0.872]	0.878 [0.874–0.882]
	ikarus (default)	0.897 [0.893–0.901]	0.970 [0.969–0.972]	0.128 [0.126–0.131]	0.170 [0.165–0.174]	0.093 [0.090–0.095]	0.998 [0.997–0.999]	0.545 [0.544–0.547]
	CancerFinder (retrained)	0.997 [0.996–0.997]	0.999 [0.999–0.999]	0.947 [0.944–0.951]	0.990 [0.990–0.991]	0.983 [0.982–0.984]	0.991 [0.989–0.993]	0.987 [0.986–0.988]
	scMalignantFinder (retrained)	0.994 [0.993–0.995]	0.998 [0.997–0.998]	0.894 [0.890–0.899]	0.979 [0.978–0.980]	0.963 [0.961–0.965]	0.983 [0.981–0.986]	0.973 [0.972–0.975]
	ikarus (retrained)	0.889 [0.886–0.892]	0.974 [0.973–0.975]	0.130 [0.127–0.133]	0.175 [0.171–0.179]	0.096 [0.093–0.099]	0.997 [0.996–0.998]	0.546 [0.545–0.548]
Values are point estimates with 95% bootstrap confidence intervals (in brackets), computed over all pooled cells. Number of pooled cells per dataset shown in the Dataset column.

### Sheet: S5 per-sample benchmark
Supplementary Table 5. Per-sample benchmark metrics.
Dataset	Method	AUROC	AUPRC	MCC	F1	Sensitivity	Specificity	Balanced accuracy
Primary (n=52)	SPATNIC	0.865 ± 0.158	0.930 ± 0.149	0.412 ± 0.397	0.694 ± 0.404	0.920 ± 0.107	0.763 ± 0.336	0.808 ± 0.178
	CancerFinder (default)	0.682 ± 0.153	0.753 ± 0.290	0.095 ± 0.146	0.587 ± 0.400	0.985 ± 0.018	0.084 ± 0.118	0.543 ± 0.063
	scMalignantFinder (default)	0.673 ± 0.141	0.789 ± 0.243	0.160 ± 0.196	0.571 ± 0.359	0.793 ± 0.099	0.501 ± 0.210	0.628 ± 0.112
	ikarus (default)	0.677 ± 0.148	0.779 ± 0.237	0.000 ± 0.000	0.000 ± 0.000	0.000 ± 0.000	1.000 ± 0.000	0.500 ± 0.000
	CancerFinder (retrained)	0.859 ± 0.158	0.921 ± 0.148	0.398 ± 0.386	0.691 ± 0.402	0.920 ± 0.102	0.742 ± 0.335	0.796 ± 0.176
	scMalignantFinder (retrained)	0.855 ± 0.157	0.920 ± 0.151	0.398 ± 0.381	0.692 ± 0.403	0.924 ± 0.094	0.740 ± 0.320	0.795 ± 0.168
	ikarus (retrained)	0.690 ± 0.138	0.783 ± 0.236	0.000 ± 0.000	0.000 ± 0.000	0.000 ± 0.000	1.000 ± 0.000	0.500 ± 0.000
Primary external (n=7)	SPATNIC	0.987 ± 0.015	0.988 ± 0.022	0.817 ± 0.088	0.952 ± 0.046	0.945 ± 0.034	0.959 ± 0.073	0.952 ± 0.039
	CancerFinder (default)	0.770 ± 0.063	0.898 ± 0.113	0.032 ± 0.025	0.850 ± 0.146	0.999 ± 0.001	0.004 ± 0.002	0.501 ± 0.001
	scMalignantFinder (default)	0.856 ± 0.064	0.903 ± 0.102	0.503 ± 0.097	0.882 ± 0.094	0.939 ± 0.053	0.565 ± 0.106	0.752 ± 0.053
	ikarus (default)	0.709 ± 0.167	0.835 ± 0.210	0.000 ± 0.019	0.002 ± 0.005	0.001 ± 0.002	0.999 ± 0.001	0.500 ± 0.001
	CancerFinder (retrained)	0.979 ± 0.026	0.976 ± 0.042	0.811 ± 0.108	0.941 ± 0.074	0.953 ± 0.047	0.920 ± 0.121	0.936 ± 0.066
	scMalignantFinder (retrained)	0.954 ± 0.093	0.929 ± 0.167	0.785 ± 0.165	0.932 ± 0.102	0.956 ± 0.027	0.893 ± 0.215	0.924 ± 0.104
	ikarus (retrained)	0.678 ± 0.166	0.812 ± 0.233	-0.002 ± 0.191	0.235 ± 0.367	0.200 ± 0.321	0.853 ± 0.216	0.527 ± 0.126
Liver met (n=3)	SPATNIC	0.971 ± 0.044	0.974 ± 0.041	0.877 ± 0.170	0.947 ± 0.079	0.950 ± 0.075	0.927 ± 0.096	0.938 ± 0.085
	CancerFinder (default)	0.885 ± 0.074	0.925 ± 0.076	0.085 ± 0.016	0.793 ± 0.075	0.995 ± 0.001	0.024 ± 0.005	0.510 ± 0.003
	scMalignantFinder (default)	0.743 ± 0.075	0.812 ± 0.119	0.275 ± 0.053	0.805 ± 0.072	0.947 ± 0.016	0.244 ± 0.068	0.595 ± 0.029
	ikarus (default)	0.240 ± 0.126	0.516 ± 0.095	-0.332 ± 0.294	0.000 ± 0.000	0.000 ± 0.000	0.788 ± 0.226	0.394 ± 0.113
	CancerFinder (retrained)	0.973 ± 0.040	0.976 ± 0.038	0.885 ± 0.163	0.953 ± 0.072	0.977 ± 0.029	0.900 ± 0.148	0.939 ± 0.089
	scMalignantFinder (retrained)	0.963 ± 0.059	0.957 ± 0.072	0.835 ± 0.173	0.931 ± 0.085	0.918 ± 0.086	0.932 ± 0.097	0.925 ± 0.090
	ikarus (retrained)	0.665 ± 0.078	0.756 ± 0.143	0.010 ± 0.005	0.002 ± 0.002	0.001 ± 0.001	1.000 ± 0.000	0.500 ± 0.000
Lung met (n=1)	SPATNIC	0.998	0.999	0.930	0.987	0.977	0.989	0.983
	CancerFinder (default)	0.693	0.911	0.030	0.904	0.998	0.006	0.502
	scMalignantFinder (default)	0.934	0.978	0.670	0.928	0.891	0.865	0.878
	ikarus (default)	0.897	0.970	0.128	0.170	0.093	0.998	0.545
	CancerFinder (retrained)	0.997	0.999	0.947	0.990	0.983	0.991	0.987
	scMalignantFinder (retrained)	0.994	0.998	0.894	0.979	0.963	0.983	0.973
	ikarus (retrained)	0.889	0.974	0.130	0.175	0.096	0.997	0.546
Values are mean ± SD across samples within each dataset. n, number of samples per dataset. Dashes indicate metrics undefined for single-sample datasets.

### Sheet: S6 ablation pooled
Supplementary Table 6. Architecture ablation — pooled-cell performance and robustness under domain shift.
Test set	Method	n cells	AUROC	AUPRC	MCC	F1	Accuracy	Balanced acc.
Internal	Student-t VAE (SPATNIC)	97804	0.991	0.991	0.922	0.961	0.961	0.961
Internal	Gaussian VAE	97804	0.967	0.964	0.826	0.911	0.913	0.913
Internal	MLP (supervised)	97804	0.98	0.974	0.895	0.947	0.947	0.947
Internal	Logistic Regression	97804	0.984	0.98	0.89	0.943	0.945	0.945
Internal	Random Forest	97804	0.971	0.967	0.725	0.866	0.846	0.846
Internal	XGBoost	97804	0.979	0.975	0.847	0.922	0.923	0.923
External	Student-t VAE (SPATNIC)	673701	0.984	0.997	0.825	0.969	0.949	0.946
External	Gaussian VAE	673701	0.92	0.981	0.507	0.862	0.791	0.83
External	MLP (supervised)	673701	0.913	0.974	0.647	0.935	0.893	0.863
External	Logistic Regression	673701	0.945	0.984	0.717	0.949	0.916	0.896
External	Random Forest	673701	0.912	0.976	0.691	0.958	0.927	0.799
External	XGBoost	673701	0.925	0.982	0.537	0.885	0.821	0.839
SPATNIC (Student-t VAE) is compared with a Gaussian-likelihood VAE (identical except the reconstruction likelihood) and with supervised baselines (MLP, logistic regression, random forest, XGBoost) trained on raw features. Internal: primary held-out test; External: primary external test (domain shift). Sensitivity and specificity per method and test set are shown in Fig. S2.

### Sheet: S7 ablation per-sample
Supplementary Table 7. Architecture ablation — per-sample performance (mean ± s.d.).
Test set	Method	n samples	AUROC	AUPRC	MCC	F1	Accuracy	Balanced acc.
Internal	Student-t VAE (SPATNIC)	37	0.868 ± 0.153	0.924 ± 0.154	0.581 ± 0.349	0.903 ± 0.144	0.905 ± 0.126	0.809 ± 0.178
Internal	Gaussian VAE	37	0.832 ± 0.157	0.902 ± 0.162	0.495 ± 0.317	0.855 ± 0.149	0.860 ± 0.115	0.779 ± 0.158
Internal	MLP (supervised)	37	0.855 ± 0.136	0.903 ± 0.161	0.540 ± 0.314	0.882 ± 0.148	0.890 ± 0.109	0.806 ± 0.148
Internal	Logistic Regression	37	0.844 ± 0.163	0.908 ± 0.158	0.532 ± 0.327	0.876 ± 0.148	0.883 ± 0.106	0.794 ± 0.157
Internal	Random Forest	37	0.837 ± 0.149	0.903 ± 0.164	0.328 ± 0.336	0.833 ± 0.200	0.826 ± 0.182	0.658 ± 0.172
Internal	XGBoost	37	0.824 ± 0.158	0.900 ± 0.170	0.451 ± 0.337	0.851 ± 0.162	0.855 ± 0.126	0.742 ± 0.162
External	Student-t VAE (SPATNIC)	7	0.987 ± 0.015	0.988 ± 0.022	0.817 ± 0.088	0.952 ± 0.046	0.941 ± 0.039	0.952 ± 0.039
External	Gaussian VAE	7	0.941 ± 0.051	0.950 ± 0.084	0.535 ± 0.136	0.839 ± 0.079	0.790 ± 0.083	0.847 ± 0.059
External	MLP (supervised)	7	0.932 ± 0.142	0.921 ± 0.192	0.664 ± 0.188	0.901 ± 0.112	0.865 ± 0.131	0.892 ± 0.122
External	Logistic Regression	7	0.947 ± 0.111	0.924 ± 0.181	0.712 ± 0.160	0.906 ± 0.106	0.886 ± 0.107	0.906 ± 0.103
External	Random Forest	7	0.950 ± 0.031	0.968 ± 0.036	0.696 ± 0.198	0.905 ± 0.126	0.868 ± 0.161	0.829 ± 0.124
External	XGBoost	7	0.947 ± 0.080	0.948 ± 0.106	0.557 ± 0.158	0.845 ± 0.101	0.803 ± 0.100	0.852 ± 0.092

### Sheet: S8 ADC target panel
Supplementary Table 8. Curated ADC target antigen panel.
Manually curated, solid-tumor-scoped panel of 87 candidate antigens: 72 antigens of clinically developed ADCs/antibody therapeutics and 15 undeveloped cell-surface candidates nominated by the SURFY surfaceome screen. Developed antigens are grouped by the highest clinical stage of an ADC directed against the antigen: Approved (6), Phase III (10), and Phase I/II ADC (42). A further 14 antigens are …
Gene	Antigen	Representative ADC / antibody	Status / group	Reference (trial / NCT / DOI or PMID)
Approved (solid tumor) — 6
ERBB2	HER2	T-DXd / T-DM1	Approved	DESTINY-Breast04; NCT03734029; 10.1056/NEJMoa2203690 (PMID 35665782)
TACSTD2	TROP-2	Sacituzumab govitecan / Dato-DXd	Approved	ASCENT; NCT02574455; 10.1056/NEJMoa2028485
NECTIN4	Nectin-4	Enfortumab vedotin	Approved	EV-301; NCT03474107; 10.1056/NEJMoa2035807
FOLR1	FRα	Mirvetuximab soravtansine	Approved	MIRASOL; NCT05007522; 10.1056/NEJMoa2309169
F3	Tissue Factor	Tisotumab vedotin	Approved	innovaTV 301; NCT04697628; 10.1056/NEJMoa2313811 (PMID 38959480)
MET	c-MET	Telisotuzumab vedotin	Approved	LUMINOSITY; NCT03539536; 10.1200/JCO.24.00720
Phase III — 10
ERBB3	HER3	Patritumab deruxtecan	Phase III	HERTHENA-Lung01; NCT04619004; 10.1200/JCO.23.01476 (PMID 37689979)
EGFR	EGFR	multiple ADCs	Phase III	MRG003; NCT04868344 / NCT04838548 (phase II/III)
CEACAM5	CEACAM5	Tusamitamab ravtansine	Phase III	CARMEN-LC03; NCT04154956; 10.1016/j.jtho.2024.09.050
ROR1	ROR1	Zilovertamab vedotin	Phase III	waveLINE-003; NCT05139017; 10.1056/EVIDoa2100001 (PMID 38319241)
EPCAM	EpCAM	CX-2051 / multiple ADCs	Phase III	CX-2051; NCT06593002 (phase I)
CDH6	Cadherin-6	DS-6000 (raludotatug deruxtecan)	Phase III	REJOICE-Ovarian01; NCT06161025; 10.1158/1535-7163.MCT-23-0287 (PMID 38205802)
ITGB6	Integrin β6	SGN-B6A	Phase III	Be6A Lung-01; NCT06012435; 10.1016/j.annonc.2024.08.1453
CLDN18	Claudin 18.2	CMG901 / AZD0901	Phase III	SPOTLIGHT NCT03504397 (10.1016/S0140-6736(23)00620-7); GLOW NCT03653507 (10.1038/s41591-023-02465-7)
DLL3	DLL3	Rova-T / I-DXd	Phase III	DeLLphi-301; NCT05060016; 10.1056/NEJMoa2307980
CD276	B7-H3	Ifinatamab deruxtecan (I-DXd)	Phase III	IDeate-Lung01; NCT05280470; 10.1200/JCO-25-02142
Phase I/II ADC — 42
CLDN6	Claudin-6	multiple	Phase I/II ADC	TORL-1-23; NCT05103683; 10.1158/1078-0432.CCR-22-2981 (McDermott 2023)
EPHA2	EPHA2	multiple	Phase I/II ADC	MEDI-547 (1C1-mcMMAF); NCT00796055; 10.1007/s10637-012-9801-2 (phase I)
AXL	AXL	Enapotamab vedotin	Phase I/II ADC	Enapotamab vedotin (HuMax-AXL-ADC); NCT02988817 (phase I/II)
FGFR2	FGFR2	Aprutumab ixadotin	Phase I/II ADC	Aprutumab ixadotin (BAY1187982); NCT02368951; 10.1007/s11523-019-00670-4
ALCAM	CD166/ALCAM	CX-2009	Phase I/II ADC	CX-2009 (praluzatamab ravtansine); PROCLAIM NCT03149549; 10.1158/1078-0432.CCR-21-3656
PTK7	PTK7	Cofetuzumab pelidotin	Phase I/II ADC	Cofetuzumab pelidotin (PF-06647020); NCT04189614 (phase 1b)
ROR2	ROR2	BA3021	Phase I/II ADC	Ozuriftamab vedotin (BA3021); NCT03504488 (phase I/II)
MSLN	Mesothelin	Anetumab ravtansine	Phase I/II ADC	Anetumab ravtansine; NCT02610140 (phase II mesothelioma)
MUC16	MUC16	DMUC4064A	Phase I/II ADC	DMUC4064A; NCT02146313 (phase I)
MUC1	MUC1	DS-3939 / multiple	Phase I/II ADC	Gatipotuzumab / DS-3939; GATTO NCT03360734
GUCY2C	GUCY2C	TAK-164 / TAK-264	Phase I/II ADC	TAK-164; NCT03449030 (phase I)
SLC34A2	NaPi2b	Upifitamab rilsodotin	Phase I/II ADC	UPLIFT (ENGOT-OV67); NCT03319628
SLC39A6	LIV-1	Ladiratuzumab vedotin	Phase I/II ADC	SGNLVA-001; NCT01969643 (ladiratuzumab vedotin)
VTCN1	B7-H4	AZD8205 / SGN-B7H4V	Phase I/II ADC	BLUESTAR; NCT05123482 (AZD8205, phase I/IIa)
GPNMB	GPNMB	Glembatumumab vedotin	Phase I/II ADC	METRIC; NCT01997333; 10.1038/s41523-021-00244-6
TPBG	5T4/TPBG	multiple	Phase I/II ADC	PF-06263507 (anti-5T4 ADC); NCT01891669 (phase I)
CDH3	P-cadherin	PCA062	Phase I/II ADC	PCA062; NCT02375958; 10.1158/1535-7163.MCT-21-0670 (phase I)
FAP	FAP	multiple	Phase I/II ADC	OMTX705; NCT05547321; 10.1158/1078-0432.CCR-19-2238 (phase I)
TFRC	CD71/transferrin receptor	ADCs	Phase I/II ADC	CX-2029 (ABBV-647); NCT03543813 (phase I/II)
CDH17	Cadherin-17	AMT-676 / 7MW4911	Phase I/II ADC	AMT-676 / 7MW4911; NCT06400485 / NCT07265622 (phase I)
CEACAM6	CEACAM6	EBC-129	Phase I/II ADC	EBC-129; NCT05701527; 10.1016/j.annonc.2024.08.719 (phase I)
FOLH1	PSMA	anti-PSMA ADCs	Phase I/II ADC	PSMA-ADC (NCT01414283) / MLN2704 (phase I, PSMA/mCRPC)
STEAP1	STEAP1	DSTP3086S / ABBV-969	Phase I/II ADC	Vandortuzumab vedotin (DSTP3086S); NCT01283373 (phase I)
ENPP3	ENPP3	AGS-16C3F	Phase I/II ADC	AGS-16C3F; NCT02639182 (phase II, RCC)
HAVCR1	TIM-1	CDX-014	Phase I/II ADC	CDX-014; NCT02837991 (phase I)
SLC44A4	SLC44A4/AGS-5	ASG-5ME	Phase I/II ADC	ASG-5ME; NCT01166490 (phase I)
MELTF	CD228/melanotransferrin	SGN-CD228A	Phase I/II ADC	SGN-CD228A; NCT04042480; 10.1158/1535-7163.MCT-22-0401 (phase I)
SEZ6	SEZ6	ABBV-011 / ABBV-706	Phase I/II ADC	ABBV-011; NCT03639194; 10.1158/1078-0432.CCR-24-0150 (Clin Cancer Res 2024;30:5042)
SLITRK6	SLITRK6	Sirtratumab vedotin	Phase I/II ADC	Sirtratumab vedotin (AGS67E); NCT01963052
CA6	CA6	SAR566658	Phase I/II ADC	SAR566658; NCT01156870 (phase I)
CD70	CD70	SGN-CD70A	Phase I/II ADC	SGN-CD70A; NCT02216890 (phase I)
FN1	EDB-fibronectin	PYX-201	Phase I/II ADC	PYX-201 (micvotabart pelidotin); NCT05720117 (phase I)
KAAG1	KAAG1	ADCT-901	Phase I/II ADC	ADCT-901; NCT04972981 (phase I)
NOTCH3	Notch-3	PF-06650808	Phase I/II ADC	PF-06650808; NCT02129205 (phase I)
DLK1	DLK1	ADCT-701	Phase I/II ADC	ADCT-701; NCT06041516 (first-in-human, phase I)
GPR20	GPR20	DS-6157a	Phase I/II ADC	DS-6157a; NCT04276415; 10.1158/2159-8290.CD-20-1656 (phase I, GIST)
LY75	CD205/DEC-205	MEN1309	Phase I/II ADC	MEN1309 / OBT076; NCT03403725 (phase I)
LAMP1	LAMP1	SAR428926	Phase I/II ADC	SAR428926; NCT02575781 (phase I)
LY6E	LY6E	DLYE5953A	Phase I/II ADC	DLYE5953A; NCT02092792 (phase I)
LRRC15	LRRC15	ABBV-085	Phase I/II ADC	ABBV-085; NCT02565758; 10.1158/1078-0432.CCR-20-4561 (phase I)
CD46	CD46	FOR46	Phase I/II ADC	FOR46 (FG-3246); NCT03575819; 10.1200/JCO-24-01989 (phase I)
CD44	CD44v6	Bivatuzumab mertansine	Phase I/II ADC	Bivatuzumab mertansine (BIWI 1); NCT02254018 (phase I, CD44v6)
Non-ADC clinically validated (ADC preclinical/IND) — 14
CLDN4	Claudin-4	multiple	Non-ADC clinically validated	Preclinical ADC stage; non-ADC: ASP1002 (CLDN4×4-1BB bispecific) NCT05719558
CLDN1	Claudin-1	ALE.P02	Non-ADC clinically validated	Preclinical ADC stage (ALE.P02 / anti-CLDN1 mAb)
EPHB4	EPHB4	multiple	Non-ADC clinically validated	Preclinical ADC stage
FGFR3	FGFR3	multiple	Non-ADC clinically validated	Preclinical ADC stage; non-ADC mAb vofatamab (B-701) NCT02401542
L1CAM	L1CAM	multiple	Non-ADC clinically validated	Preclinical ADC stage (e.g. anti-L1CAM/CD171 chCE7)
ICAM1	ICAM1	multiple	Non-ADC clinically validated	Preclinical ADC stage
MUC13	MUC13	multiple	Non-ADC clinically validated	Preclinical ADC stage
MUC17	MUC17	multiple	Non-ADC clinically validated	Preclinical ADC stage; non-ADC: AMG 199 (MUC17×CD3 bispecific) NCT04117958
CD248	Endosialin/CD248	multiple	Non-ADC clinically validated	Preclinical ADC stage; non-ADC mAb ontuxizumab (MORAb-004)
RNF43	RNF43	SC-006	Non-ADC clinically validated	Preclinical ADC stage (SC-006)
STEAP2	STEAP2	AZD0516	Non-ADC clinically validated	Preclinical ADC stage (AZD0516)
GPC3	Glypican-3	ZW251 / BC2027	Non-ADC clinically validated	Preclinical/IND-stage ADC (ZW251, BC2027); non-ADC mAb codrituzumab
TM4SF1	TM4SF1/L6	AGX101	Non-ADC clinically validated	Preclinical ADC stage (AGX101 / Angiex anti-TM4SF1 ADC)
PDPN	Podoplanin	multiple	Non-ADC clinically validated	Preclinical ADC stage (anti-podoplanin ADC)
Undeveloped cell-surface candidates — 15
CD47	—	—	Undeveloped (surface); overall	—
FAT1	—	—	Undeveloped (surface); overall	—
SLC3A2 (CD98hc)	—	—	Undeveloped (surface); overall	—
LRP11	—	—	Undeveloped (surface); overall	—
GABRE	—	—	Undeveloped (surface); overall	—
DSG3	—	—	Undeveloped (surface); Pre-high	—
GRIN2D	—	—	Undeveloped (surface); Pre-high	—
CDH16	—	—	Undeveloped (surface); Pre-high	—
LY6D	—	—	Undeveloped (surface); Pre-high	—
UPK3B	—	—	Undeveloped (surface); Pre-high	—
DPEP1	—	—	Undeveloped (surface); Resection	—
APCDD1	—	—	Undeveloped (surface); Resection	—
EREG	—	—	Undeveloped (surface); Resection	—
AREG	—	—	Undeveloped (surface); Resection	—
PTPRO	—	—	Undeveloped (surface); Resection	—
